# Automated classification of giant virus genomes using a random forest model built on trademark protein families

**DOI:** 10.1101/2023.11.10.566645

**Authors:** Anh D. Ha, Frank O. Aylward

## Abstract

Viruses of the phylum *Nucleocytoviricota*, often referred to as “giant viruses,” are prevalent in various environments around the globe and play significant roles in shaping eukaryotic diversity and activities in global ecosystems. Given the extensive phylogenetic diversity within this viral group and the highly complex composition of their genomes, taxonomic classification of giant viruses, particularly incomplete metagenome-assembled genomes (MAGs) can present a considerable challenge. Here we developed TIGTOG (<u>T</u>axonomic Information of <u>G</u>iant viruses using <u>T</u>rademark <u>O</u>rthologous <u>G</u>roups), a machine learning-based approach to predict the taxonomic classification of novel giant virus MAGs based on profiles of protein family content. We applied a random forest algorithm to a training set of 1,531 quality-checked, phylogenetically diverse *Nucleocytoviricota* genomes using pre-selected sets of giant virus orthologous groups (GVOGs). The classification models were predictive of viral taxonomic assignments with a cross-validation accuracy of 99.6% to the order level and 97.3% to the family level. We found that no individual GVOGs or genome features significantly influenced the algorithm’s performance or the models’ predictions, indicating that classification predictions were based on a comprehensive genomic signature, which reduced the necessity of a fixed set of marker genes for taxonomic assigning purposes. Our classification models were validated with an independent test set of 823 giant virus genomes with varied genomic completeness and taxonomy and demonstrated an accuracy of 98.6% and 95.9% to the order and family level, respectively. Our results indicate that protein family profiles can be used to accurately classify large DNA viruses at different taxonomic levels and provide a fast and accurate method for the classification of giant viruses. This approach could easily be adapted to other viral groups.
