## Supplemental Data 3 for "Automated classification of giant virus genomes using a random forest model built on trademark protein families"

	precision	recall	f1-score	support
AF	0.8	0.67	0.73	6
AF_01	0.67	1	0.8	4
AG	0	0	0	2
AG_01	0.93	1	0.97	28
AG_02	1	0.75	0.86	4
AG_03	1	1	1	4
AG_04	1	0.93	0.96	14
IM	0.75	0.5	0.6	6
IM_01	0.98	1	0.99	310
IM_07	1	0.64	0.78	14
IM_08	1	1	1	2
IM_09	0.97	0.97	0.97	33
IM_12	0.91	1	0.95	30
IM_13	1	1	1	12
IM_14	0	0	0	4
IM_16	0.96	1	0.98	48
IM_18	1	1	1	4
Not_GV	0.98	1	0.99	153
PM	1	0.81	0.9	16
PM_01	0.91	1	0.95	30
PM_05	1	1	1	4
PM_07	1	1	1	4
PV	0.7	0.5	0.58	14
PV_04	1	1	1	2
PV_05	0.67	1	0.8	10
PX_01	1	0.94	0.97	63
incertae_sedis	0.5	0.5	0.5	2
accuracy			0.96	823
weighted avg	0.95	0.96	0.95	823
