## Supplemental Data 4 for "Automated classification of giant virus genomes using a random forest model built on trademark protein families"

genomes	names	Order	Family	Genus
GVMAG-M-3300009488-16.fltr.fna	GVMAG-M-3300009488-16	Pimascovirales	PM_01	g100
GVMAG-M-3300002367-2.fltr.fna	GVMAG-M-3300002367-2	Pimascovirales	PM_01	g101
GVMAG-S-1085360-44.fltr.fna	GVMAG-S-1085360-44	Pimascovirales	PM_01	g102
GVMAG-M-3300021964-16.fltr.fna	GVMAG-M-3300021964-16	Pimascovirales	PM_01	g103
GVMAG-S-3300001748-13.fltr.fna	GVMAG-S-3300001748-13	Pimascovirales	PM_01	g103
GVMAG-S-1016704-142.fltr.fna	GVMAG-S-1016704-142	Pimascovirales	PM_01	g104
ERX552261.56.dc.fltr.fna	ERX552261.56.dc	Pimascovirales	PM_01	g105
GVMAG-M-3300021473-4.fltr.fna	GVMAG-M-3300021473-4	Pimascovirales	PM_01	g105
GVMAG-M-3300013010-19.fltr.fna	GVMAG-M-3300013010-19	Pimascovirales	PM_01	g106
GVMAG-M-3300017783-9.fltr.fna	GVMAG-M-3300017783-9	Pimascovirales	PM_01	g106
ERX552261.5.dc.fltr.fna	ERX552261.5.dc	Pimascovirales	PM_01	g107
GVMAG-M-3300012953-22.fltr.fna	GVMAG-M-3300012953-22	Pimascovirales	PM_01	g107
SRX802189.61.dc.fltr.fna	SRX802189.61.dc	Pimascovirales	PM_01	g108
GVMAG-M-3300022752-15.fltr.fna	GVMAG-M-3300022752-15	Pimascovirales	PM_01	g109
GVMAG-M-3300023179-32.fltr.fna	GVMAG-M-3300023179-32	Pimascovirales	PM_01	g109
GVMAG-M-3300023179-83.fltr.fna	GVMAG-M-3300023179-83	Pimascovirales	PM_01	g110
GVMAG-M-3300023179-108.fltr.fna	GVMAG-M-3300023179-108	Pimascovirales	PM_01	g111
GVMAG-M-3300023184-134.fltr.fna	GVMAG-M-3300023184-134	Pimascovirales	PM_01	g112
GVMAG-S-3300010368-70.fltr.fna	GVMAG-S-3300010368-70	Pimascovirales	PM_01	g113
ERX552270.122.dc.fltr.fna	ERX552270.122.dc	Pimascovirales	PM_01	g114
GVMAG-S-1041355-65.fltr.fna	GVMAG-S-1041355-65	Pimascovirales	PM_01	g115
GVMAG-M-3300023174-102.fltr.fna	GVMAG-M-3300023174-102	Pimascovirales	PM_01	g116
GVMAG-S-1101182-111.fltr.fna	GVMAG-S-1101182-111	Pimascovirales	PM_01	g118
GVMAG-S-3300013014-136.fltr.fna	GVMAG-S-3300013014-136	Pimascovirales	PM_01	g118
GVMAG-M-3300021516-3.fltr.fna	GVMAG-M-3300021516-3	Pimascovirales	PM_01	g119
GVMAG-M-3300010151-7.fltr.fna	GVMAG-M-3300010151-7	Chitovirales	PX_incertae_sedis	g12
GVMAG-M-3300023179-119.fltr.fna	GVMAG-M-3300023179-119	Pimascovirales	PM_01	g120
ERX943717.62.dc.fltr.fna	ERX943717.62.dc	Pimascovirales	PM_03	g122
GCA_004788555.1_ASM478855v1.fltr.fna	GCA.004788555.1.ASM478855v1	Pimascovirales	PM_03	g122
GCA_002826585.1_ASM282658v1.fltr.fna	GCA.002826585.1.ASM282658v1	Pimascovirales	PM_03	g123
GCA_000846905.1_ViralProj14544.fltr.fna	GCA.000846905.1.ViralProj14544	Pimascovirales	PM_03	g124
GCA_000867605.1_ViralProj17721.fltr.fna	GCA.000867605.1.ViralProj17721	Pimascovirales	PM_02	g127
GCA_000881595.1_ViralProj32133.fltr.fna	GCA.000881595.1.ViralProj32133	Pimascovirales	PM_02	g128
GCA_000923155.1_ViralProj253719.fltr.fna	GCA.000923155.1.ViralProj253719	Pimascovirales	PM_02	g129
SRX319064.32.dc.fltr.fna	SRX319064.32.dc	Asfuvirales	AF_incertae_sedis	g13
GCA_000838105.1_ViralProj14124.fltr.fna	GCA.000838105.1.ViralProj14124	Pimascovirales	PM_02	g130
GCA_000869125.1_ViralProj17099.fltr.fna	GCA.000869125.1.ViralProj17099	Pimascovirales	PM_02	g132
GCA_000891235.1_ViralProj69999.fltr.fna	GCA.000891235.1.ViralProj69999	Pimascovirales	PM_02	g132
GCA_000918955.1_ViralProj243064.fltr.fna	GCA.000918955.1.ViralProj243064	Pimascovirales	PM_02	g133
GCA_000874805.1_ViralProj31093.fltr.fna	GCA.000874805.1.ViralProj31093	Pandoravirales	PV_incertae_sedis	g134
GCA_000839765.1_ViralProj14114.fltr.fna	GCA.000839765.1.ViralProj14114	Pandoravirales	PV_incertae_sedis	g135
GVMAG-M-3300017989-17.fltr.fna	GVMAG-M-3300017989-17	Pandoravirales	PV_incertae_sedis	g136
medusavirus.fltr.fna	medusavirus	Pandoravirales	PV_incertae_sedis	g138
ERX250271.266.dc.fltr.fna	ERX250271.266.dc	Pandoravirales	PV_incertae_sedis	g139
GVMAG-M-3300024062-1.fltr.fna	GVMAG-M-3300024062-1	Asfuvirales	AF_incertae_sedis	g14
GVMAG-M-3300024510-1.fltr.fna	GVMAG-M-3300024510-1	Pandoravirales	PV_incertae_sedis	g140
GCA_000911655.1_ViralProj213019.fltr.fna	GCA.000911655.1.ViralProj213019	Pandoravirales	PV_04	g141
GCA_000911955.1_ViralProj215788.fltr.fna	GCA.000911955.1.ViralProj215788	Pandoravirales	PV_04	g141
GCA_001292995.1_ViralProj295679.fltr.fna	GCA.001292995.1.ViralProj295679	Pandoravirales	PV_04	g142
GVMAG-M-3300018080-53.fltr.fna	GVMAG-M-3300018080-53	Pandoravirales	PV_incertae_sedis	g143
GVMAG-S-3300013131-216.fltr.fna	GVMAG-S-3300013131-216	Pandoravirales	PV_incertae_sedis	g145
GVMAG-S-1091232-186.fltr.fna	GVMAG-S-1091232-186	Pandoravirales	PV_incertae_sedis	g146
ERX552277.13.dc.fltr.fna	ERX552277.13.dc	Pandoravirales	PV_05	g147
GVMAG-M-3300009496-9.fltr.fna	GVMAG-M-3300009496-9	Pandoravirales	PV_05	g148
GVMAG-S-3300010316-21.fltr.fna	GVMAG-S-3300010316-21	Pandoravirales	PV_05	g149
GVMAG-S-3300002466-141.fltr.fna	GVMAG-S-3300002466-141	Asfuvirales	AF_01	g15
ERX552244.11.dc.fltr.fna	ERX552244.11.dc	Pandoravirales	PV_05	g150
GCA_010974655.1_ASM1097465v1.fltr.fna	GCA.010974655.1.ASM1097465v1	Pandoravirales	PV_05	g151
GCA_010974675.1_ASM1097467v1.fltr.fna	GCA.010974675.1.ASM1097467v1	Pandoravirales	PV_05	g151
GVMAG-M-3300017989-29.fltr.fna	GVMAG-M-3300017989-29	Pandoravirales	PV_02	g153
GVMAG-M-3300018080-19.fltr.fna	GVMAG-M-3300018080-19	Pandoravirales	PV_02	g154
GVMAG-M-3300017971-10.fltr.fna	GVMAG-M-3300017971-10	Pandoravirales	PV_02	g155
ERX552299.29.dc.fltr.fna	ERX552299.29.dc	Pandoravirales	PV_incertae_sedis	g156
ERX552288.49.dc.fltr.fna	ERX552288.49.dc	Pandoravirales	PV_03	g157
GVMAG-S-1074258-81.fltr.fna	GVMAG-S-1074258-81	Pandoravirales	PV_03	g158
ERX552302.38.dc.fltr.fna	ERX552302.38.dc	Pandoravirales	PV_03	g159
GCA_002116175.1_ViralProj381648.fltr.fna	GCA.002116175.1.ViralProj381648	Asfuvirales	AF_01	g16
SRX802202.129.dc.fltr.fna	SRX802202.129.dc	Pandoravirales	PV_03	g160
GVMAG-S-3300010160-180.fltr.fna	GVMAG-S-3300010160-180	Pandoravirales	PV_incertae_sedis	g161
GVMAG-S-ERX556028-76.fltr.fna	GVMAG-S-ERX556028-76	Pandoravirales	PV_03	g163
GVMAG-S-1016713-165.fltr.fna	GVMAG-S-1016713-165	Pandoravirales	PV_incertae_sedis	g164
GVMAG-M-3300019759-3.fltr.fna	GVMAG-M-3300019759-3	Algavirales	AG_04	g165
GVMAG-S-1004280-25.fltr.fna	GVMAG-S-1004280-25	Algavirales	AG_04	g166
GVMAG-M-3300007345-3.fltr.fna	GVMAG-M-3300007345-3	Algavirales	AG_04	g167
GVMAG-M-3300009182-67.fltr.fna	GVMAG-M-3300009182-67	Algavirales	AG_04	g168
GVMAG-M-3300023184-53.fltr.fna	GVMAG-M-3300023184-53	Algavirales	AG_04	g168
GVMAG-M-3300021473-15.fltr.fna	GVMAG-M-3300021473-15	Algavirales	AG_04	g169
GVMAG-M-3300027793-10.fltr.fna	GVMAG-M-3300027793-10	Asfuvirales	AF_01	g17
GCA_002827745.1_ASM282774v1.fltr.fna	GCA.002827745.1.ASM282774v1	Algavirales	AG_04	g170
SRX802202.24.dc.fltr.fna	SRX802202.24.dc	Algavirales	AG_04	g171
ERX552270.119.dc.fltr.fna	ERX552270.119.dc	Algavirales	AG_04	g172
ERX552274.3.dc.fltr.fna	ERX552274.3.dc	Algavirales	AG_04	g172
GVMAG-M-3300027771-3.fltr.fna	GVMAG-M-3300027771-3	Algavirales	AG_04	g173
GVMAG-M-3300027791-30.fltr.fna	GVMAG-M-3300027791-30	Algavirales	AG_04	g173
GVMAG-M-3300017971-26.fltr.fna	GVMAG-M-3300017971-26	Algavirales	AG_04	g174
ERX556017.11.dc.fltr.fna	ERX556017.11.dc	Algavirales	AG_04	g175
ERX556034.5.dc.fltr.fna	ERX556034.5.dc	Algavirales	AG_04	g175
GVMAG-S-1102113-118.fltr.fna	GVMAG-S-1102113-118	Algavirales	AG_04	g176
GVMAG-S-1102113-126.fltr.fna	GVMAG-S-1102113-126	Algavirales	AG_04	g176
ERX552283.12.dc.fltr.fna	ERX552283.12.dc	Algavirales	AG_01	g177
ERX552295.44.dc.fltr.fna	ERX552295.44.dc	Algavirales	AG_01	g177
ERX555976.71.dc.fltr.fna	ERX555976.71.dc	Algavirales	AG_01	g178
GCA_011604415.1_ASM1160441v1.fltr.fna	GCA.011604415.1.ASM1160441v1	Algavirales	AG_01	g178
GVMAG-M-3300022934-23.fltr.fna	GVMAG-M-3300022934-23	Algavirales	AG_01	g179
GCA_002937195.1_ASM293719v1.fltr.fna	GCA.002937195.1.ASM293719v1	Algavirales	AG_01	g180
ERX555967.111.dc.fltr.fna	ERX555967.111.dc	Algavirales	AG_01	g181
ERX943717.70.dc.fltr.fna	ERX943717.70.dc	Algavirales	AG_01	g181
ERX633354.21.dc.fltr.fna	ERX633354.21.dc	Algavirales	AG_01	g182
ERX633356.9.dc.fltr.fna	ERX633356.9.dc	Algavirales	AG_01	g182
GVMAG-M-3300021963-39.fltr.fna	GVMAG-M-3300021963-39	Algavirales	AG_01	g183
GVMAG-S-1017421-20.fltr.fna	GVMAG-S-1017421-20	Algavirales	AG_01	g183
GCA_000847045.1_ViralProj14564.fltr.fna	GCA.000847045.1.ViralProj14564	Algavirales	AG_02	g184
GCA_000867825.1_ViralProj18305.fltr.fna	GCA.000867825.1.ViralProj18305	Algavirales	AG_02	g184
SRX272783.128.dc.fltr.fna	SRX272783.128.dc	Algavirales	AG_02	g185
GVMAG-S-1026894-110.fltr.fna	GVMAG-S-1026894-110	Algavirales	AG_02	g186
GVMAG-S-1026894-114.fltr.fna	GVMAG-S-1026894-114	Algavirales	AG_02	g187
SRX327520.45.dc.fltr.fna	SRX327520.45.dc	Algavirales	AG_02	g188
ERX552270.8.dc.fltr.fna	ERX552270.8.dc	Algavirales	AG_03	g189
SRX802982.1.dc.fltr.fna	SRX802982.1.dc	Asfuvirales	AF_01	g19
ERX552270.7.dc.fltr.fna	ERX552270.7.dc	Algavirales	AG_03	g190
GVMAG-S-ERX555907-72.fltr.fna	GVMAG-S-ERX555907-72	Algavirales	AG_03	g191
GVMAG-S-ERX555967-131.fltr.fna	GVMAG-S-ERX555967-131	Algavirales	AG_03	g192
SRX802077.116.dc.fltr.fna	SRX802077.116.dc	Algavirales	AG_03	g193
ERX555907.69.dc.fltr.fna	ERX555907.69.dc	Algavirales	AG_03	g194
ERX552270.64.dc.fltr.fna	ERX552270.64.dc	Algavirales	AG_03	g195
GVMAG-S-3300002154-22.fltr.fna	GVMAG-S-3300002154-22	Algavirales	AG_03	g196
ERX552261.44.dc.fltr.fna	ERX552261.44.dc	Algavirales	AG_03	g197
GVMAG-M-3300017741-2.fltr.fna	GVMAG-M-3300017741-2	Algavirales	AG_incertae_sedis	g198
GVMAG-M-3300025626-8.fltr.fna	GVMAG-M-3300025626-8	Algavirales	AG_incertae_sedis	g198
ERX552270.50.dc.fltr.fna	ERX552270.50.dc	Algavirales	AG_incertae_sedis	g199
GCA_002114025.1_ViralProj384397.fltr.fna	GCA.002114025.1.ViralProj384397	Asfuvirales	AF_01	g20
ERX682739.20.dc.fltr.fna	ERX682739.20.dc	Imitervirales	IM_18	g200
GVMAG-M-3300013132-70.fltr.fna	GVMAG-M-3300013132-70	Imitervirales	IM_18	g200
GVMAG-S-1045060-49.fltr.fna	GVMAG-S-1045060-49	Imitervirales	IM_18	g202
GVMAG-M-3300015360-128.fltr.fna	GVMAG-M-3300015360-128	Imitervirales	IM_02	g203
SRX310217.20.dc.fltr.fna	SRX310217.20.dc	Imitervirales	IM_02	g204
SRX310217.15.dc.fltr.fna	SRX310217.15.dc	Imitervirales	IM_02	g205
ERX633347.22.dc.fltr.fna	ERX633347.22.dc	Imitervirales	IM_incertae_sedis	g206
ERX633345.33.dc.fltr.fna	ERX633345.33.dc	Imitervirales	IM_incertae_sedis	g207
GVMAG-S-1059906-5.fltr.fna	GVMAG-S-1059906-5	Imitervirales	IM_incertae_sedis	g208
GVMAG-M-3300017788-2.fltr.fna	GVMAG-M-3300017788-2	Imitervirales	IM_16	g209
SRX327722.61.dc.fltr.fna	SRX327722.61.dc	Asfuvirales	AF_01	g21
GVMAG-M-3300017788-7.fltr.fna	GVMAG-M-3300017788-7	Imitervirales	IM_16	g210
GVMAG-M-3300023174-174.fltr.fna	GVMAG-M-3300023174-174	Imitervirales	IM_16	g210
GVMAG-S-1035085-51.fltr.fna	GVMAG-S-1035085-51	Imitervirales	IM_16	g211
GVMAG-M-3300023174-55.fltr.fna	GVMAG-M-3300023174-55	Imitervirales	IM_16	g212
GVMAG-M-3300023174-136.fltr.fna	GVMAG-M-3300023174-136	Imitervirales	IM_16	g213
GVMAG-M-3300023174-205.fltr.fna	GVMAG-M-3300023174-205	Imitervirales	IM_16	g213
GVMAG-M-3300023179-115.fltr.fna	GVMAG-M-3300023179-115	Imitervirales	IM_16	g214
GVMAG-M-3300023184-104.fltr.fna	GVMAG-M-3300023184-104	Imitervirales	IM_16	g214
ERX288947.23.dc.fltr.fna	ERX288947.23.dc	Imitervirales	IM_16	g215
ERX555926.32.dc.fltr.fna	ERX555926.32.dc	Imitervirales	IM_16	g215
ERX552255.53.dc.fltr.fna	ERX552255.53.dc	Imitervirales	IM_16	g216
GVMAG-M-3300009697-1.fltr.fna	GVMAG-M-3300009697-1	Imitervirales	IM_16	g217
GCA_003814085.1_ASM381408v1.fltr.fna	GCA.003814085.1.ASM381408v1	Imitervirales	IM_16	g218
ERX552254.13.dc.fltr.fna	ERX552254.13.dc	Imitervirales	IM_16	g219
ERX555952.65.dc.fltr.fna	ERX555952.65.dc	Imitervirales	IM_16	g219
GCA_003051145.1_ASM305114v1.fltr.fna	GCA.003051145.1.ASM305114v1	Asfuvirales	AF_01	g22
GCA_003051705.1_ASM305170v1.fltr.fna	GCA.003051705.1.ASM305170v1	Asfuvirales	AF_01	g22
ERX552256.53.dc.fltr.fna	ERX552256.53.dc	Imitervirales	IM_16	g220
GVMAG-M-3300022752-81.fltr.fna	GVMAG-M-3300022752-81	Imitervirales	IM_16	g220
GVMAG-M-3300020185-49.fltr.fna	GVMAG-M-3300020185-49	Imitervirales	IM_16	g221
GVMAG-M-3300007522-15.fltr.fna	GVMAG-M-3300007522-15	Imitervirales	IM_16	g222
GVMAG-M-3300007522-31.fltr.fna	GVMAG-M-3300007522-31	Imitervirales	IM_16	g222
GVMAG-M-3300023179-54.fltr.fna	GVMAG-M-3300023179-54	Imitervirales	IM_16	g223
GVMAG-M-3300023179-61.fltr.fna	GVMAG-M-3300023179-61	Imitervirales	IM_16	g223
GVMAG-M-3300022752-33.fltr.fna	GVMAG-M-3300022752-33	Imitervirales	IM_16	g224
GVMAG-M-3300023174-131.fltr.fna	GVMAG-M-3300023174-131	Imitervirales	IM_16	g224
GCA_000889395.1_ViralProj59783.fltr.fna	GCA.000889395.1.ViralProj59783	Imitervirales	IM_16	g225
cPacV_1605.fltr.fna	cPacV.1605	Imitervirales	IM_16	g226
SRX802077.79.dc.fltr.fna	SRX802077.79.dc	Imitervirales	IM_16	g226
oPacV_662.fltr.fna	oPacV.662	Imitervirales	IM_16	g227
GCA_002966255.1_ASM296625v1.fltr.fna	GCA.002966255.1.ASM296625v1	Imitervirales	IM_16	g228
GVMAG-M-3300022916-4.fltr.fna	GVMAG-M-3300022916-4	Imitervirales	IM_16	g229
ERX552300.8.dc.fltr.fna	ERX552300.8.dc	Imitervirales	IM_16	g230
GVMAG-S-1004661-13.fltr.fna	GVMAG-S-1004661-13	Imitervirales	IM_16	g231
Mimivirus_LCMiAC01.fltr.fna	Mimivirus.LCMiAC01	Imitervirales	IM_16	g232
Mimivirus_LCMiAC02.fltr.fna	Mimivirus.LCMiAC02	Imitervirales	IM_16	g232
GCA_002966215.1_ASM296621v1.fltr.fna	GCA.002966215.1.ASM296621v1	Imitervirales	IM_16	g233
GCA_002966275.1_ASM296627v1.fltr.fna	GCA.002966275.1.ASM296627v1	Imitervirales	IM_16	g233
GCA_003814045.1_ASM381404v1.fltr.fna	GCA.003814045.1.ASM381404v1	Imitervirales	IM_16	g234
GVMAG-M-3300023179-103.fltr.fna	GVMAG-M-3300023179-103	Imitervirales	IM_16	g234
GVMAG-M-3300023179-27.fltr.fna	GVMAG-M-3300023179-27	Imitervirales	IM_16	g235
GVMAG-S-1101174-64.fltr.fna	GVMAG-S-1101174-64	Imitervirales	IM_16	g236
SRX327520.277.dc.fltr.fna	SRX327520.277.dc	Imitervirales	IM_16	g236
GCA_002966405.1_ASM296640v1.fltr.fna	GCA.002966405.1.ASM296640v1	Imitervirales	IM_16	g237
GCA_003814065.1_ASM381406v1.fltr.fna	GCA.003814065.1.ASM381406v1	Imitervirales	IM_16	g238
GCA_003814125.1_ASM381412v1.fltr.fna	GCA.003814125.1.ASM381412v1	Imitervirales	IM_16	g239
GCA_003814165.1_ASM381416v1.fltr.fna	GCA.003814165.1.ASM381416v1	Imitervirales	IM_16	g239
GVMAG-M-3300009436-15.fltr.fna	GVMAG-M-3300009436-15	Imitervirales	IM_16	g240
GCA_002966235.1_ASM296623v1.fltr.fna	GCA.002966235.1.ASM296623v1	Imitervirales	IM_16	g241
GVMAG-M-3300009169-13.fltr.fna	GVMAG-M-3300009169-13	Imitervirales	IM_16	g242
SRX327520.331.dc.fltr.fna	SRX327520.331.dc	Imitervirales	IM_16	g242
GVMAG-M-3300010334-28.fltr.fna	GVMAG-M-3300010334-28	Imitervirales	IM_16	g243
GVMAG-M-3300020187-22.fltr.fna	GVMAG-M-3300020187-22	Imitervirales	IM_16	g244
SRX327520.21.dc.fltr.fna	SRX327520.21.dc	Imitervirales	IM_16	g245
GCA_000893915.1_ViralProj74349.fltr.fna	GCA.000893915.1.ViralProj74349	Imitervirales	IM_16	g246
GCA_000904035.1_ViralProj186430.fltr.fna	GCA.000904035.1.ViralProj186430	Imitervirales	IM_16	g246
ERX552270.68.dc.fltr.fna	ERX552270.68.dc	Imitervirales	IM_incertae_sedis	g247
GVMAG-M-3300017963-13.fltr.fna	GVMAG-M-3300017963-13	Imitervirales	IM_14	g248
GVMAG-S-1035435-20.fltr.fna	GVMAG-S-1035435-20	Imitervirales	IM_14	g249
GVMAG-M-3300009169-14.fltr.fna	GVMAG-M-3300009169-14	Imitervirales	IM_14	g250
GVMAG-M-3300014204-73.fltr.fna	GVMAG-M-3300014204-73	Imitervirales	IM_14	g250
GVMAG-M-3300025727-45.fltr.fna	GVMAG-M-3300025727-45	Imitervirales	IM_14	g251
GVMAG-M-3300025860-20.fltr.fna	GVMAG-M-3300025860-20	Imitervirales	IM_14	g252
GVMAG-M-3300017987-33.fltr.fna	GVMAG-M-3300017987-33	Imitervirales	IM_14	g253
ERX556315.47.dc.fltr.fna	ERX556315.47.dc	Imitervirales	IM_14	g254
GVMAG-M-3300013127-28.fltr.fna	GVMAG-M-3300013127-28	Imitervirales	IM_14	g255
GVMAG-M-3300023184-36.fltr.fna	GVMAG-M-3300023184-36	Imitervirales	IM_14	g256
GVMAG-M-3300005613-29.fltr.fna	GVMAG-M-3300005613-29	Imitervirales	IM_13	g257
GVMAG-M-3300005613-38.fltr.fna	GVMAG-M-3300005613-38	Imitervirales	IM_13	g257
GVMAG-M-3300017971-33.fltr.fna	GVMAG-M-3300017971-33	Imitervirales	IM_13	g258
GVMAG-S-3300005613-42.fltr.fna	GVMAG-S-3300005613-42	Imitervirales	IM_13	g258
GVMAG-S-3300000115-46.fltr.fna	GVMAG-S-3300000115-46	Imitervirales	IM_13	g259
SRX803008.78.dc.fltr.fna	SRX803008.78.dc	Imitervirales	IM_13	g259
GCA_003047755.1_ASM304775v1.fltr.fna	GCA.003047755.1.ASM304775v1	Asfuvirales	AF_01	g26
GCA_003815255.1_ASM381525v1.fltr.fna	GCA.003815255.1.ASM381525v1	Asfuvirales	AF_01	g26
ERX556058.46.dc.fltr.fna	ERX556058.46.dc	Imitervirales	IM_13	g260
GVMAG-M-3300011013-19.fltr.fna	GVMAG-M-3300011013-19	Imitervirales	IM_13	g260
GVMAG-M-3300005613-55.fltr.fna	GVMAG-M-3300005613-55	Imitervirales	IM_13	g261
GVMAG-M-3300023112-4.fltr.fna	GVMAG-M-3300023112-4	Imitervirales	IM_13	g262
GVMAG-M-3300023174-206.fltr.fna	GVMAG-M-3300023174-206	Imitervirales	IM_13	g263
GVMAG-S-3300002466-75.fltr.fna	GVMAG-S-3300002466-75	Imitervirales	IM_13	g263
GVMAG-M-3300005613-33.fltr.fna	GVMAG-M-3300005613-33	Imitervirales	IM_13	g264
GVMAG-M-3300017963-10.fltr.fna	GVMAG-M-3300017963-10	Imitervirales	IM_13	g265
GVMAG-M-3300005613-6.fltr.fna	GVMAG-M-3300005613-6	Imitervirales	IM_13	g266
GVMAG-M-3300017963-43.fltr.fna	GVMAG-M-3300017963-43	Imitervirales	IM_13	g267
SRX802077.35.dc.fltr.fna	SRX802077.35.dc	Imitervirales	IM_13	g268
GVMAG-S-1074262-49.fltr.fna	GVMAG-S-1074262-49	Imitervirales	IM_13	g269
AbALV.fltr.fna	AbALV	Asfuvirales	AF_01	g27
ERX552255.64.dc.fltr.fna	ERX552255.64.dc	Imitervirales	IM_06	g270
SRX803008.112.dc.fltr.fna	SRX803008.112.dc	Imitervirales	IM_06	g270
GVMAG-M-3300012920-30.fltr.fna	GVMAG-M-3300012920-30	Imitervirales	IM_06	g271
GVMAG-M-3300024329-18.fltr.fna	GVMAG-M-3300024329-18	Imitervirales	IM_06	g271
ERX552253.37.dc.fltr.fna	ERX552253.37.dc	Imitervirales	IM_06	g272
ERX552270.35.dc.fltr.fna	ERX552270.35.dc	Imitervirales	IM_09	g273
ERX552270.38.dc.fltr.fna	ERX552270.38.dc	Imitervirales	IM_09	g273
ERX555931.51.dc.fltr.fna	ERX555931.51.dc	Imitervirales	IM_09	g274
ERX555954.49.dc.fltr.fna	ERX555954.49.dc	Imitervirales	IM_09	g274
ERX552264.38.dc.fltr.fna	ERX552264.38.dc	Imitervirales	IM_09	g275
ERX552270.36.dc.fltr.fna	ERX552270.36.dc	Imitervirales	IM_09	g275
ERX552241.31.dc.fltr.fna	ERX552241.31.dc	Imitervirales	IM_09	g276
ERX555907.104.dc.fltr.fna	ERX555907.104.dc	Imitervirales	IM_09	g276
ERX552270.107.dc.fltr.fna	ERX552270.107.dc	Imitervirales	IM_09	g277
GVMAG-M-3300020187-37.fltr.fna	GVMAG-M-3300020187-37	Imitervirales	IM_09	g277
ERX552302.1.dc.fltr.fna	ERX552302.1.dc	Imitervirales	IM_09	g278
GCA_000922335.1_ViralProj258005.fltr.fna	GCA.000922335.1.ViralProj258005	Imitervirales	IM_09	g278
ERX552270.10.dc.fltr.fna	ERX552270.10.dc	Imitervirales	IM_09	g279
ERX552270.42.dc.fltr.fna	ERX552270.42.dc	Imitervirales	IM_09	g279
GVMAG-M-3300027833-19.fltr.fna	GVMAG-M-3300027833-19	Asfuvirales	AF_01	g28
SRX802076.48.dc.fltr.fna	SRX802076.48.dc	Imitervirales	IM_09	g281
ERX552257.96.dc.fltr.fna	ERX552257.96.dc	Imitervirales	IM_09	g282
GVMAG-M-3300000115-19.fltr.fna	GVMAG-M-3300000115-19	Imitervirales	IM_08	g283
SRX802073.13.dc.fltr.fna	SRX802073.13.dc	Imitervirales	IM_08	g283
GVMAG-M-3300023174-204.fltr.fna	GVMAG-M-3300023174-204	Imitervirales	IM_08	g284
GVMAG-M-3300023184-13.fltr.fna	GVMAG-M-3300023184-13	Imitervirales	IM_08	g284
ERX555933.51.dc.fltr.fna	ERX555933.51.dc	Imitervirales	IM_08	g285
GVMAG-M-3300023179-150.fltr.fna	GVMAG-M-3300023179-150	Imitervirales	IM_08	g286
ERX555915.1.dc.fltr.fna	ERX555915.1.dc	Imitervirales	IM_08	g287
GVMAG-M-3300021958-5.fltr.fna	GVMAG-M-3300021958-5	Imitervirales	IM_08	g287
ERX552287.8.dc.fltr.fna	ERX552287.8.dc	Imitervirales	IM_08	g288
GVMAG-M-3300020165-16.fltr.fna	GVMAG-M-3300020165-16	Imitervirales	IM_08	g288
GVMAG-M-3300024252-35.fltr.fna	GVMAG-M-3300024252-35	Imitervirales	IM_08	g289
SRX802189.83.dc.fltr.fna	SRX802189.83.dc	Imitervirales	IM_08	g289
GVMAG-S-3300009702-144.fltr.fna	GVMAG-S-3300009702-144	Asfuvirales	AF_02	g29
ERX552287.77.dc.fltr.fna	ERX552287.77.dc	Imitervirales	IM_08	g290
GVMAG-M-3300001351-8.fltr.fna	GVMAG-M-3300001351-8	Imitervirales	IM_07	g291
GVMAG-M-3300020187-27.fltr.fna	GVMAG-M-3300020187-27	Imitervirales	IM_07	g291
ERX552270.97.dc.fltr.fna	ERX552270.97.dc	Imitervirales	IM_07	g292
ERX555933.5.dc.fltr.fna	ERX555933.5.dc	Imitervirales	IM_07	g292
GVMAG-S-3300009703-83.fltr.fna	GVMAG-S-3300009703-83	Imitervirales	IM_07	g293
GVMAG-M-3300009706-33.fltr.fna	GVMAG-M-3300009706-33	Imitervirales	IM_07	g294
GVMAG-M-3300013004-50.fltr.fna	GVMAG-M-3300013004-50	Imitervirales	IM_07	g295
GVMAG-M-3300023179-117.fltr.fna	GVMAG-M-3300023179-117	Imitervirales	IM_07	g295
GVMAG-M-3300009163-40.fltr.fna	GVMAG-M-3300009163-40	Imitervirales	IM_07	g296
GVMAG-M-3300027736-24.fltr.fna	GVMAG-M-3300027736-24	Imitervirales	IM_07	g296
GVMAG-M-3300013093-48.fltr.fna	GVMAG-M-3300013093-48	Imitervirales	IM_12	g297
GVMAG-S-1101164-76.fltr.fna	GVMAG-S-1101164-76	Imitervirales	IM_12	g297
GCA_011604445.1_ASM1160444v1.fltr.fna	GCA.011604445.1.ASM1160444v1	Imitervirales	IM_12	g298
GVMAG-S-1026894-48.fltr.fna	GVMAG-S-1026894-48	Imitervirales	IM_12	g298
GVMAG-M-3300021962-46.fltr.fna	GVMAG-M-3300021962-46	Imitervirales	IM_12	g299
GVMAG-S-1035085-42.fltr.fna	GVMAG-S-1035085-42	Imitervirales	IM_12	g299
ERX552270.61.dc.fltr.fna	ERX552270.61.dc	Imitervirales	IM_12	g300
ERX555958.4.dc.fltr.fna	ERX555958.4.dc	Imitervirales	IM_12	g300
ERX552270.89.dc.fltr.fna	ERX552270.89.dc	Imitervirales	IM_12	g301
GVMAG-M-3300021379-1.fltr.fna	GVMAG-M-3300021379-1	Imitervirales	IM_12	g301
GVMAG-M-3300021964-8.fltr.fna	GVMAG-M-3300021964-8	Imitervirales	IM_12	g302
GVMAG-M-3300018416-26.fltr.fna	GVMAG-M-3300018416-26	Imitervirales	IM_12	g303
GVMAG-M-3300021964-36.fltr.fna	GVMAG-M-3300021964-36	Imitervirales	IM_12	g303
ERX552270.116.dc.fltr.fna	ERX552270.116.dc	Imitervirales	IM_12	g304
GVMAG-M-3300002154-3.fltr.fna	GVMAG-M-3300002154-3	Imitervirales	IM_12	g304
ERX552261.23.dc.fltr.fna	ERX552261.23.dc	Imitervirales	IM_12	g305
GVMAG-M-3300024255-31.fltr.fna	GVMAG-M-3300024255-31	Imitervirales	IM_incertae_sedis	g306
GVMAG-M-3300017967-22.fltr.fna	GVMAG-M-3300017967-22	Imitervirales	IM_12	g307
GVMAG-S-1101162-72.fltr.fna	GVMAG-S-1101162-72	Imitervirales	IM_12	g308
GVMAG-S-3300013285-28.fltr.fna	GVMAG-S-3300013285-28	Imitervirales	IM_12	g308
GVMAG-M-3300010354-11.fltr.fna	GVMAG-M-3300010354-11	Imitervirales	IM_12	g309
GVMAG-M-3300023174-208.fltr.fna	GVMAG-M-3300023174-208	Imitervirales	IM_12	g309
GVMAG-M-3300017952-11.fltr.fna	GVMAG-M-3300017952-11	Imitervirales	IM_12	g310
GVMAG-S-3300012000-76.fltr.fna	GVMAG-S-3300012000-76	Imitervirales	IM_12	g310
GVMAG-M-3300020716-5.fltr.fna	GVMAG-M-3300020716-5	Imitervirales	IM_12	g311
GVMAG-S-1035100-96.fltr.fna	GVMAG-S-1035100-96	Imitervirales	IM_12	g312
GCA_003057795.1_ASM305779v1.fltr.fna	GCA.003057795.1.ASM305779v1	Imitervirales	IM_12	g313
GVMAG-M-3300004806-7.fltr.fna	GVMAG-M-3300004806-7	Imitervirales	IM_01	g314
GVMAG-M-3300009180-16.fltr.fna	GVMAG-M-3300009180-16	Imitervirales	IM_01	g314
GVMAG-M-3300004806-1.fltr.fna	GVMAG-M-3300004806-1	Imitervirales	IM_01	g315
GVMAG-M-3300009183-5.fltr.fna	GVMAG-M-3300009183-5	Imitervirales	IM_01	g315
GVMAG-M-3300009183-73.fltr.fna	GVMAG-M-3300009183-73	Imitervirales	IM_01	g316
GVMAG-M-3300013004-44.fltr.fna	GVMAG-M-3300013004-44	Imitervirales	IM_01	g316
GVMAG-M-3300027712-16.fltr.fna	GVMAG-M-3300027712-16	Imitervirales	IM_01	g317
GVMAG-S-1101164-61.fltr.fna	GVMAG-S-1101164-61	Imitervirales	IM_01	g317
GVMAG-M-3300009151-43.fltr.fna	GVMAG-M-3300009151-43	Imitervirales	IM_01	g318
GVMAG-M-3300009163-47.fltr.fna	GVMAG-M-3300009163-47	Imitervirales	IM_01	g318
GVMAG-M-3300023174-132.fltr.fna	GVMAG-M-3300023174-132	Imitervirales	IM_01	g319
GVMAG-M-3300023179-138.fltr.fna	GVMAG-M-3300023179-138	Imitervirales	IM_01	g319
GVMAG-M-3300023174-161.fltr.fna	GVMAG-M-3300023174-161	Asfuvirales	AF_02	g32
GVMAG-M-3300009068-1.fltr.fna	GVMAG-M-3300009068-1	Imitervirales	IM_01	g320
GVMAG-M-3300013006-15.fltr.fna	GVMAG-M-3300013006-15	Imitervirales	IM_01	g320
GVMAG-M-3300012936-1.fltr.fna	GVMAG-M-3300012936-1	Imitervirales	IM_01	g321
GVMAG-M-3300006119-4.fltr.fna	GVMAG-M-3300006119-4	Imitervirales	IM_01	g322
GVMAG-M-3300009068-25.fltr.fna	GVMAG-M-3300009068-25	Imitervirales	IM_01	g322
GVMAG-M-3300009182-82.fltr.fna	GVMAG-M-3300009182-82	Imitervirales	IM_01	g323
GVMAG-M-3300009684-20.fltr.fna	GVMAG-M-3300009684-20	Imitervirales	IM_01	g323
GVMAG-M-3300018080-29.fltr.fna	GVMAG-M-3300018080-29	Imitervirales	IM_01	g324
SRX802202.37.dc.fltr.fna	SRX802202.37.dc	Imitervirales	IM_01	g325
GVMAG-M-3300018868-6.fltr.fna	GVMAG-M-3300018868-6	Imitervirales	IM_01	g326
GVMAG-S-3300011013-78.fltr.fna	GVMAG-S-3300011013-78	Imitervirales	IM_01	g326
ERX552246.27.dc.fltr.fna	ERX552246.27.dc	Imitervirales	IM_01	g327
GVMAG-M-3300017967-12.fltr.fna	GVMAG-M-3300017967-12	Imitervirales	IM_01	g327
GVMAG-M-3300000517-4.fltr.fna	GVMAG-M-3300000517-4	Imitervirales	IM_01	g328
SRX327520.18.dc.fltr.fna	SRX327520.18.dc	Imitervirales	IM_01	g328
ERX552243.80.dc.fltr.fna	ERX552243.80.dc	Imitervirales	IM_01	g329
ERX552288.39.dc.fltr.fna	ERX552288.39.dc	Imitervirales	IM_01	g329
SRX802963.109.dc.fltr.fna	SRX802963.109.dc	Asfuvirales	AF_02	g33
GVMAG-M-3300010158-55.fltr.fna	GVMAG-M-3300010158-55	Imitervirales	IM_01	g330
GVMAG-M-3300023184-163.fltr.fna	GVMAG-M-3300023184-163	Imitervirales	IM_01	g330
ERX556088.18.dc.fltr.fna	ERX556088.18.dc	Imitervirales	IM_01	g331
GVMAG-S-ERX556045-73.fltr.fna	GVMAG-S-ERX556045-73	Imitervirales	IM_01	g331
ERX552270.24.dc.fltr.fna	ERX552270.24.dc	Imitervirales	IM_01	g332
ERX555913.6.dc.fltr.fna	ERX555913.6.dc	Imitervirales	IM_01	g332
GVMAG-S-ERX556045-52.fltr.fna	GVMAG-S-ERX556045-52	Imitervirales	IM_01	g333
GVMAG-S-ERX556068-66.fltr.fna	GVMAG-S-ERX556068-66	Imitervirales	IM_01	g333
ERX552274.9.dc.fltr.fna	ERX552274.9.dc	Imitervirales	IM_01	g334
ERX552296.34.dc.fltr.fna	ERX552296.34.dc	Imitervirales	IM_01	g334
ERX552270.27.dc.fltr.fna	ERX552270.27.dc	Imitervirales	IM_01	g335
ERX552288.95.dc.fltr.fna	ERX552288.95.dc	Imitervirales	IM_01	g335
ERX552296.31.dc.fltr.fna	ERX552296.31.dc	Imitervirales	IM_01	g336
GVMAG-M-3300002447-3.fltr.fna	GVMAG-M-3300002447-3	Imitervirales	IM_01	g336
GVMAG-M-3300023179-153.fltr.fna	GVMAG-M-3300023179-153	Imitervirales	IM_01	g337
GVMAG-M-3300023184-167.fltr.fna	GVMAG-M-3300023184-167	Imitervirales	IM_01	g337
GVMAG-M-3300006922-4.fltr.fna	GVMAG-M-3300006922-4	Imitervirales	IM_01	g338
GVMAG-M-3300017989-16.fltr.fna	GVMAG-M-3300017989-16	Imitervirales	IM_01	g338
ERX555926.27.dc.fltr.fna	ERX555926.27.dc	Imitervirales	IM_01	g339
ERX555965.56.dc.fltr.fna	ERX555965.56.dc	Imitervirales	IM_01	g339
GVMAG-M-3300010160-26.fltr.fna	GVMAG-M-3300010160-26	Asfuvirales	AF_02	g34
ERX552255.28.dc.fltr.fna	ERX552255.28.dc	Imitervirales	IM_01	g340
ERX556031.10.dc.fltr.fna	ERX556031.10.dc	Imitervirales	IM_01	g340
ERX633356.44.dc.fltr.fna	ERX633356.44.dc	Imitervirales	IM_01	g341
GVMAG-M-3300001348-24.fltr.fna	GVMAG-M-3300001348-24	Imitervirales	IM_01	g341
ERX288965.16.dc.fltr.fna	ERX288965.16.dc	Imitervirales	IM_01	g342
ERX552270.65.dc.fltr.fna	ERX552270.65.dc	Imitervirales	IM_01	g342
ERX288947.11.dc.fltr.fna	ERX288947.11.dc	Imitervirales	IM_01	g343
ERX552256.7.dc.fltr.fna	ERX552256.7.dc	Imitervirales	IM_01	g343
ERX552244.9.dc.fltr.fna	ERX552244.9.dc	Imitervirales	IM_01	g344
ERX552270.108.dc.fltr.fna	ERX552270.108.dc	Imitervirales	IM_01	g344
GVMAG-M-3300009436-29.fltr.fna	GVMAG-M-3300009436-29	Asfuvirales	AF_02	g35
GVMAG-S-1035124-107.fltr.fna	GVMAG-S-1035124-107	Asfuvirales	AF_incertae_sedis	g36
SRX319065.14.dc.fltr.fna	SRX319065.14.dc	Asfuvirales	AF_incertae_sedis	g36
GVMAG-M-3300013005-64.fltr.fna	GVMAG-M-3300013005-64	Asfuvirales	AF_incertae_sedis	g37
ERX552270.16.dc.fltr.fna	ERX552270.16.dc	Asfuvirales	AF_incertae_sedis	g38
GVMAG-M-3300014838-26.fltr.fna	GVMAG-M-3300014838-26	incertae_sedis	incertae_sedis	g39
GVMAG-M-3300025310-20.fltr.fna	GVMAG-M-3300025310-20	incertae_sedis	incertae_sedis	g40
GVMAG-S-3300009084-278.fltr.fna	GVMAG-S-3300009084-278	incertae_sedis	incertae_sedis	g41
GVMAG-M-3300025880-56.fltr.fna	GVMAG-M-3300025880-56	Pimascovirales	PM_incertae_sedis	g42
GVMAG-S-1041349-163.fltr.fna	GVMAG-S-1041349-163	Pimascovirales	PM_incertae_sedis	g43
Marseillevirus_LCMAC103.fltr.fna	Marseillevirus.LCMAC103	Pimascovirales	PM_06	g44
GVMAG-S-1015567-928.fltr.fna	GVMAG-S-1015567-928	Pimascovirales	PM_06	g45
GVMAG-M-3300015360-154.fltr.fna	GVMAG-M-3300015360-154	Pimascovirales	PM_06	g46
Marseillevirus_LCMAC102.fltr.fna	Marseillevirus.LCMAC102	Pimascovirales	PM_06	g47
Marseillevirus_LCMAC101.fltr.fna	Marseillevirus.LCMAC101	Pimascovirales	PM_06	g48
GVMAG-M-3300005613-23.fltr.fna	GVMAG-M-3300005613-23	Pimascovirales	PM_06	g49
GVMAG-S-1029409-49.fltr.fna	GVMAG-S-1029409-49	Pimascovirales	PM_06	g50
GCA_001602085.1_ViralProj316309.fltr.fna	GCA.001602085.1.ViralProj316309	Pimascovirales	PM_05	g51
GCA_001654305.1_ViralProj323872.fltr.fna	GCA.001654305.1.ViralProj323872	Pimascovirales	PM_05	g51
GVMAG-S-1062768-28.fltr.fna	GVMAG-S-1062768-28	Pimascovirales	PM_05	g52
GVMAG-S-3300006056-271.fltr.fna	GVMAG-S-3300006056-271	Pimascovirales	PM_05	g52
GCA_002892525.1_ASM289252v1.fltr.fna	GCA.002892525.1.ASM289252v1	Pimascovirales	PM_07	g59
Pithovirus_LCPAC304.fltr.fna	Pithovirus.LCPAC304	Pimascovirales	PM_07	g61
GCA_003814225.1_ASM381422v1.fltr.fna	GCA.003814225.1.ASM381422v1	Pimascovirales	PM_07	g62
GCA_000916835.1_ViralProj237323.fltr.fna	GCA.000916835.1.ViralProj237323	Pimascovirales	PM_07	g65
GCA_001995575.1_ViralProj357483.fltr.fna	GCA.001995575.1.ViralProj357483	Pimascovirales	PM_07	g66
GCA_900205285.1_ASM90020528v1.fltr.fna	GCA.900205285.1.ASM90020528v1	Pimascovirales	PM_07	g66
Pithovirus_LCPAC104.fltr.fna	Pithovirus.LCPAC104	Pimascovirales	PM_07	g67
Pithovirus_LCPAC404.fltr.fna	Pithovirus.LCPAC404	Pimascovirales	PM_07	g69
GVMAG-M-3300021079-18.fltr.fna	GVMAG-M-3300021079-18	Pimascovirales	PM_08	g74
GVMAG-M-3300027790-3.fltr.fna	GVMAG-M-3300027790-3	Pimascovirales	PM_08	g75
Marseillevirus_LCMAC201.fltr.fna	Marseillevirus.LCMAC201	Pimascovirales	PM_09	g77
Marseillevirus_LCMAC202.fltr.fna	Marseillevirus.LCMAC202	Pimascovirales	PM_09	g77
GVMAG-M-2140918012-1.fltr.fna	GVMAG-M-2140918012-1	Pimascovirales	PM_04	g78
GVMAG-M-3300023184-24.fltr.fna	GVMAG-M-3300023184-24	Pimascovirales	PM_04	g79
GVMAG-M-3300009182-9.fltr.fna	GVMAG-M-3300009182-9	Pimascovirales	PM_04	g80
GVMAG-M-3300023179-92.fltr.fna	GVMAG-M-3300023179-92	Pimascovirales	PM_04	g81
SRX802202.32.dc.fltr.fna	SRX802202.32.dc	Pimascovirales	PM_incertae_sedis	g82
GVMAG-S-3300012000-65.fltr.fna	GVMAG-S-3300012000-65	Pimascovirales	PM_01	g83
GVMAG-M-3300023174-104.fltr.fna	GVMAG-M-3300023174-104	Pimascovirales	PM_01	g84
GVMAG-M-3300022752-50.fltr.fna	GVMAG-M-3300022752-50	Pimascovirales	PM_01	g85
GVMAG-M-3300023184-66.fltr.fna	GVMAG-M-3300023184-66	Pimascovirales	PM_01	g85
GVMAG-M-3300009155-27.fltr.fna	GVMAG-M-3300009155-27	Pimascovirales	PM_01	g86
GVMAG-M-3300013014-33.fltr.fna	GVMAG-M-3300013014-33	Pimascovirales	PM_01	g87
GVMAG-M-3300023184-117.fltr.fna	GVMAG-M-3300023184-117	Pimascovirales	PM_01	g87
GVMAG-M-3300009182-61.fltr.fna	GVMAG-M-3300009182-61	Pimascovirales	PM_01	g88
GVMAG-S-3300010158-109.fltr.fna	GVMAG-S-3300010158-109	Pimascovirales	PM_01	g89
GVMAG-S-3300011013-114.fltr.fna	GVMAG-S-3300011013-114	Pimascovirales	PM_01	g90
GVMAG-M-3300023210-3.fltr.fna	GVMAG-M-3300023210-3	Pimascovirales	PM_01	g91
ERX552270.117.dc.fltr.fna	ERX552270.117.dc	Pimascovirales	PM_01	g92
SRX802077.164.dc.fltr.fna	SRX802077.164.dc	Pimascovirales	PM_01	g93
GVMAG-S-1096109-37.fltr.fna	GVMAG-S-1096109-37	Pimascovirales	PM_01	g94
GVMAG-M-3300017991-11.fltr.fna	GVMAG-M-3300017991-11	Pimascovirales	PM_01	g95
GVMAG-S-1038524-41.fltr.fna	GVMAG-S-1038524-41	Pimascovirales	PM_01	g95
GVMAG-M-3300024502-1.fltr.fna	GVMAG-M-3300024502-1	Pimascovirales	PM_01	g96
GVMAG-S-1101172-105.fltr.fna	GVMAG-S-1101172-105	Pimascovirales	PM_01	g96
GVMAG-M-3300020201-24.fltr.fna	GVMAG-M-3300020201-24	Pimascovirales	PM_01	g97
GVMAG-M-3300005589-24.fltr.fna	GVMAG-M-3300005589-24	Pimascovirales	PM_01	g98
GVMAG-M-3300023174-172.fltr.fna	GVMAG-M-3300023174-172	Pimascovirales	PM_01	g99
TARA_AON_NCLDV_00005.fna	TARA.AON.NCLDV.00005.fna	Not_GV	Mirus	Mirus
TARA_AON_NCLDV_00022.fna	TARA.AON.NCLDV.00022.fna	Not_GV	Mirus	Mirus
